# Oxidative stress sensing by the translation elongation machinery promotes production of detoxifying selenoproteins

**DOI:** 10.1101/2025.10.13.682107

**Authors:** Frederick Rehfeld, Claire Lundstrom, He Zhang, Joshua T. Mendell

## Abstract

Selenocysteine, incorporated into polypeptides at recoded termination codons, plays an essential role in redox biology. Using GPX1 and GPX4, selenoenzymes that mitigate oxidative stress, as reporters, we performed genome-wide knockout screens to identify regulators of selenocysteine incorporation. This revealed that selenoprotein production is limited by ribosome collisions that occur at inefficiently decoded selenocysteine codons. Accordingly, slowed translation elongation reduced collisions and enhanced selenocysteine decoding. Oxidative stress also slowed translation elongation and augmented selenoprotein production. We identified translation elongation factor EEF1G as a sensor of oxidized glutathione that couples the cellular redox state to translation elongation rate. Oxidative stress sensing by EEF1G slows translation, enhancing production of detoxifying selenoproteins to restore homeostasis. These findings reveal how programmed ribosome collisions enable gene regulation in response to stress.
