## Supplemental Table 3 for "Oxidative stress sensing by the translation elongation machinery promotes production of detoxifying selenoproteins"

### Sheet: Sheet1
Table S3. Nucleic acid sequences used in this study
Primers for cloning	Sequence (5' -> 3')	Description
Hifi-PB-GPX4-locus-f	aggtgtcgtgacgcggCGCCTTTGCCGCCTACTGAA	PCR amplification GPX4 5'UTR to end of CDS forward
GPX4-locus-r	GAAATAGTGGGGCAGGTCCTTCTCT	PCR amplification GPX4 5'UTR to end of CDS reverse
Hifi-PB-GPX1-locus-f	aggtgtcgtgacgcggGGAAAACTGCCTGTGCCACGTG	PCR amplification GPX1 5'UTR to end of CDS forward
GPX1-locus-r	ACAGCAGGGCTTCGATGTCAGG	PCR amplification GPX1 5'UTR to end of CDS reverse
Mut-GPX4-U-to-C-f	CCTCCCAGTGAGGCAAGACCGAAGTAAACTACACTCAGCTCGTCGAC	Site-directed mutagenesis primer GPX4 Sel-to-Cys forward
Mut-GPX4-U-to-C-r	ATCGTCACCAACGTGGCCTCCCAGTGAGGCAAGACCG	Site-directed mutagenesis primer GPX4 Sel-to-Cys reverse
EEF1G-HiFi-Lenti-f	gccagaacacaggaccggttgcCACCATGGCGGCTGGGACCC	EEF1G-iStrep amplfication forward
EEF1G-HiFi-Lenti-r	ccgataagcttgatatcgaattcTTACTTGAAGATCTTGCCCTGATTGAAGGC	EEF1G-iStrep amplfication reverse
EFF1G_gBlock_C-f	GGTGAGCTTTGCTGATTCCGA	EEF1G C-terminal GST domain amplification for Hifi together with mutant synthetic fragment forward
EFF1G_gBlock_C-r	CCTGGCGGAAAGAAGGCTCT	EEF1G C-terminal GST domain amplification for Hifi together with mutant synthetic fragment reverse
EEF1D_NFLAG-Hifi_f	acaagCCAGGAAGTGGTGCTACAAACTTCCTAGCACATGAGA	EEF1D amplification forward
EEF1D_NFLAG-Hifi_r	gagccggcgcggccgcgTCAGATCTTGTTGAAAGCTGCG	EEF1D amplification reverse
N-3X-FLAG-LV-f	ttcaggtgtcgtgagCACCatggactacaaagaccatgacggtgattataaagatcatgacatcgattacaaggatgacgatgacaagCCAGGAAGTGGTggatccgcggccgcgccggc	3XFLAG cloning into LV-EF1a-IRES-Blast forward
N-3X-FLAG-LV-r	gccggcgcggccgcggatccACCACTTCCTGGcttgtcatcgtcatccttgtaatcgatgtcatgatctttataatcaccgtcatggtctttgtagtccatGGTGctcacgacacctgaa	3XFLAG cloning into LV-EF1a-IRES-Blast reverse
EEF1D_Y26D_f	AGAAAGGAGATTCGACGAGCAGATGAACGGGCCTGTGG	Site-directed mutagenesis primer EEF1D Y26D forward
EEF1D_Y26D_r	CATCTGCTCGTCGAATCTCCTTTCTGCGTCGTCATATTTGAACTTGTC	Site-directed mutagenesis primer EEF1D Y26D reverse
EEF1D_E22R_f	GACGACGCACGAAGGAGATTCTACGAGCAGATGAACGGGCCTGTGGCA	Site-directed mutagenesis primer EEF1D E22R forward
EEF1D_E22R_r	AATCTCCTTCGTGCGTCGTCATATTTGAACTTGTCGAACCAGATCTTCTCATGTGCTAGGAA	Site-directed mutagenesis primer EEF1D E22R reverse
Synthethic DNA fragments	Sequence (5' -> 3')
eGFP-GPX4-3'UTR-Hifi-PB	aggacctgccccactatttcGTGAGCAAGGGCGAGGAGCTGTTCACCGGGGTGGTGCCCATCCTGGTCGAGCTGGACGGCGACGTAAACGGCCACAAGTTCAGCGTGTCCGGCGAGGGCGAGGGCGATGCCACCTACGGCAAGCTGACCCTGAAGTTCATCTGCACCACCGGCAAGCTGCCCGTGCCCTGGCCCACCCTCGTGACCACCCTGACCTACGGCGTGCAGTGCTTCAGCCGCTACCCCGACCACATGAAGCAGCACGACTTCTTCAAGTCCGCCATGCCCGAAGGCTACGTCCAGGAGCGCACCATCTTCTTCAAGGACGACGGCAACTACAAGACCCGCGCCGAGGTGAAGTTCGAGGGCGACACCCTGGTGAACCGCATCGAGCTGAAGG…
eGFP-GPX1-3'UTR-Hifi-PB	cctgacatcgaagccctgctgtctcaagggcccagctgtgccGTGAGCAAGGGCGAGGAGCTGTTCACCGGGGTGGTGCCCATCCTGGTCGAGCTGGACGGCGACGTAAACGGCCACAAGTTCAGCGTGTCCGGCGAGGGCGAGGGCGATGCCACCTACGGCAAGCTGACCCTGAAGTTCATCTGCACCACCGGCAAGCTGCCCGTGCCCTGGCCCACCCTCGTGACCACCCTGACCTACGGCGTGCAGTGCTTCAGCCGCTACCCCGACCACATGAAGCAGCACGACTTCTTCAAGTCCGCCATGCCCGAAGGCTACGTCCAGGAGCGCACCATCTTCTTCAAGGACGACGGCAACTACAAGACCCGCGCCGAGGTGAAGTTCGAGGGCGACACCCTG…
eGFP-PT2A-GPX4-3'UTR-Hifi-PB	aggacctgccccactatttcGGCCGCCTGCAGAGATCTGTTTGCGGCAGCGGCGCCACAAACTTCTCTCTGCTAAAGCAAGCAGGTGATGTTGAAGAAAACCCCGGGCCTACTAGTGCTGGAAAGCTTGGCTCCGGCGAGGGCAGGGGAAGTCTTCTAACATGCGGGGACGTGGAGGAAAATCCCGGCCCAGTGAGCAAGGGCGAGGAGCTGTTCACCGGGGTGGTGCCCATCCTGGTCGAGCTGGACGGCGACGTAAACGGCCACAAGTTCAGCGTGTCCGGCGAGGGCGAGGGCGATGCCACCTACGGCAAGCTGACCCTGAAGTTCATCTGCACCACCGGCAAGCTGCCCGTGCCCTGGCCCACCCTCGTGACCACCCTGACCTACGGCGTGCAGT…
EEF1G-R14E	gggtttgccgccagaacacaggaccggttGCCACCATGGCGGCTGGGACCCTGTACACGTATCCTGAAAACTGGGAAGCCTTCAAGGCTCTCATCGCTGCTCAGTACAGCGGGGCTCAGGTCCGCGTGCTCTCCGCACCACCCCACTTCCATTTTGGCCAAACCAACCGCACCCCTGAATTTCTCCGCAAATTTCCTGCCGGCAAGGTCCCAGCATTTGAGGGTGATGATGGATTCTGTGTGTTTGAGAGCAACGCCATTGCCTACTATGTGAGCAATGAGGAGCTGCGGGGAAGTACTCCAGAGGCAGCAGCCCAGGTGGTGCAGTGGGTGAGCTTTGCTGATTCCGA
CRISPR screen library amplification primers	Sequence (5' -> 3')	Description
Brunello-PCR1-FP	TATCTTGTGGAAAGGACGA
Brunello-PCR1-RP	GAGCCAATTCCCACTCCTTTC
P5 0 nt stagger	AATGATACGGCGACCACCGAGATCTACACTCTTTCCCTACACGACGCTCTTCCGATCTTTGTGGAAAGGACGAAACACCG
P5 1nt stagger	AATGATACGGCGACCACCGAGATCTACACTCTTTCCCTACACGACGCTCTTCCGATCTCTTGTGGAAAGGACGAAACACCG
P5 2 nt stagger	AATGATACGGCGACCACCGAGATCTACACTCTTTCCCTACACGACGCTCTTCCGATCTGCTTGTGGAAAGGACGAAACACCG
P5 3 nt stagger	AATGATACGGCGACCACCGAGATCTACACTCTTTCCCTACACGACGCTCTTCCGATCTAGCTTGTGGAAAGGACGAAACACCG
P5 4 nt stagger	AATGATACGGCGACCACCGAGATCTACACTCTTTCCCTACACGACGCTCTTCCGATCTCAACTTGTGGAAAGGACGAAACACCG
P5 6 nt stagger	AATGATACGGCGACCACCGAGATCTACACTCTTTCCCTACACGACGCTCTTCCGATCTTGCACCTTGTGGAAAGGACGAAACACCG
P5 7nt stagger	AATGATACGGCGACCACCGAGATCTACACTCTTTCCCTACACGACGCTCTTCCGATCTACGCAACTTGTGGAAAGGACGAAACACCG
P5 8nt stagger	AATGATACGGCGACCACCGAGATCTACACTCTTTCCCTACACGACGCTCTTCCGATCTGAAGACCCTTGTGGAAAGGACGAAACACCG
P7-A01	CAAGCAGAAGACGGCATACGAGATCGGTTCAAGTGACTGGAGTTCAGACGTGTGCTCTTCCGATCTCCAATTCCCACTCCTTTCAAGACCT	Sample: GPX1_1_Dim
P7-A02	CAAGCAGAAGACGGCATACGAGATGCTGGATTGTGACTGGAGTTCAGACGTGTGCTCTTCCGATCTCCAATTCCCACTCCTTTCAAGACCT	Sample: GPX1_10_Dim
P7-A03	CAAGCAGAAGACGGCATACGAGATTAACTCGGGTGACTGGAGTTCAGACGTGTGCTCTTCCGATCTCCAATTCCCACTCCTTTCAAGACCT	Sample: GPX1_1_Bright
P7-A04	CAAGCAGAAGACGGCATACGAGATTAACAGTTGTGACTGGAGTTCAGACGTGTGCTCTTCCGATCTCCAATTCCCACTCCTTTCAAGACCT	Sample: GPX1_10_Bright
P7-A05	CAAGCAGAAGACGGCATACGAGATATACTCAAGTGACTGGAGTTCAGACGTGTGCTCTTCCGATCTCCAATTCCCACTCCTTTCAAGACCT	Sample: GPX4_3_Dim
P7-A06	CAAGCAGAAGACGGCATACGAGATGCTGAGAAGTGACTGGAGTTCAGACGTGTGCTCTTCCGATCTCCAATTCCCACTCCTTTCAAGACCT	Sample: GPX4_10_Dim
P7-A07	CAAGCAGAAGACGGCATACGAGATATTGGAGGGTGACTGGAGTTCAGACGTGTGCTCTTCCGATCTCCAATTCCCACTCCTTTCAAGACCT	Sample: GPX4_3_Bright
P7-A08	CAAGCAGAAGACGGCATACGAGATTAGTCTAAGTGACTGGAGTTCAGACGTGTGCTCTTCCGATCTCCAATTCCCACTCCTTTCAAGACCT	Sample: GPX4_10_Bright
P7-A09	CAAGCAGAAGACGGCATACGAGATCGGTGACCGTGACTGGAGTTCAGACGTGTGCTCTTCCGATCTCCAATTCCCACTCCTTTCAAGACCT	Sample: GPX4M_6_Dim
P7-A10	CAAGCAGAAGACGGCATACGAGATTACAGAGGGTGACTGGAGTTCAGACGTGTGCTCTTCCGATCTCCAATTCCCACTCCTTTCAAGACCT	Sample: GPX4M_11_Dim
P7-A11	CAAGCAGAAGACGGCATACGAGATATTGTCAAGTGACTGGAGTTCAGACGTGTGCTCTTCCGATCTCCAATTCCCACTCCTTTCAAGACCT	Sample: GPX4M_6_Bright
P7-A12	CAAGCAGAAGACGGCATACGAGATTATGTCTTGTGACTGGAGTTCAGACGTGTGCTCTTCCGATCTCCAATTCCCACTCCTTTCAAGACCT	Sample: GPX4M_11_Bright
P7-B01	CAAGCAGAAGACGGCATACGAGATATTGGATTGTGACTGGAGTTCAGACGTGTGCTCTTCCGATCTCCAATTCCCACTCCTTTCAAGACCT	Sample: GPX1_1_Unsorted
P7-B02	CAAGCAGAAGACGGCATACGAGATATACTCGGGTGACTGGAGTTCAGACGTGTGCTCTTCCGATCTCCAATTCCCACTCCTTTCAAGACCT	Sample: GPX1_10_Unsorted
P7-B03	CAAGCAGAAGACGGCATACGAGATTATGAGAAGTGACTGGAGTTCAGACGTGTGCTCTTCCGATCTCCAATTCCCACTCCTTTCAAGACCT	Sample: GPX4_3_Unsorted
P7-B04	CAAGCAGAAGACGGCATACGAGATGCACAGTTGTGACTGGAGTTCAGACGTGTGCTCTTCCGATCTCCAATTCCCACTCCTTTCAAGACCT	Sample: GPX4_10_Unsorted
P7-B05	CAAGCAGAAGACGGCATACGAGATCGTGGATTGTGACTGGAGTTCAGACGTGTGCTCTTCCGATCTCCAATTCCCACTCCTTTCAAGACCT	Sample: GPX4M_6_Unsorted
P7-B06	CAAGCAGAAGACGGCATACGAGATTAGTAGAAGTGACTGGAGTTCAGACGTGTGCTCTTCCGATCTCCAATTCCCACTCCTTTCAAGACCT	Sample: GPX4M_11_Unsorted
sgRNA sequences	Sequence (5' -> 3')	Description
sgRNA_ATP5O	tatatatcttgtggaaaggacgaaacaccgaccatgatgagtgtccatcggttttagagctagaaatagcaagttaaaa	Cloning Oligonucleotide
sgRNA_EEF1A1	tatatatcttgtggaaaggacgaaacaccgattacagggacatctcaggtgttttagagctagaaatagcaagttaaaa	Cloning Oligonucleotide
sgRNA_EEF1D	tatatatcttgtggaaaggacgaaacaccgtgcagctctcacctggcggggttttagagctagaaatagcaagttaaaa	Cloning Oligonucleotide
sgRNA_EEF1G	tatatatcttgtggaaaggacgaaacaccgtgcctctgcagtgagcaatggttttagagctagaaatagcaagttaaaa	Cloning Oligonucleotide
sgRNA_EEF1G_internal_strep_tag	aacctaaaaaggacacacca	IDT AltR sgRNA
sgRNA_EEF1G_P59G	ccctcaaatgctgggacctg	IDT AltR sgRNA
sgRNA_EEF2	tatatatcttgtggaaaggacgaaacaccggacatcaaactggacagcggttttagagctagaaatagcaagttaaaa	Cloning Oligonucleotide
sgRNA_EEF2K-1	tatatatcttgtggaaaggacgaaacaccgcgtcctcaaagtacacatccgttttagagctagaaatagcaagttaaaa	Cloning Oligonucleotide
sgRNA_EEF2K-2	tatatatcttgtggaaaggacgaaacaccggtgtcgagtagcacgttcgggttttagagctagaaatagcaagttaaaa	Cloning Oligonucleotide
sgRNA_EEF2K-3	tatatatcttgtggaaaggacgaaacaccgtcaggcggatgttgtcatcggttttagagctagaaatagcaagttaaaa	Cloning Oligonucleotide
sgRNA_ELP5	tatatatcttgtggaaaggacgaaacaccgatgcaggacctggcagagtggttttagagctagaaatagcaagttaaaa	Cloning Oligonucleotide
sgRNA_HSP90B1	tatatatcttgtggaaaggacgaaacaccgcttatctgctacaaggaagggttttagagctagaaatagcaagttaaaa	Cloning Oligonucleotide
sgRNA_LRP8	tatatatcttgtggaaaggacgaaacaccgctcgtcgcatctccacacaggttttagagctagaaatagcaagttaaaa	Cloning Oligonucleotide
sgRNA_MRPL18	tatatatcttgtggaaaggacgaaacaccggctgcgagagcttagactgcgttttagagctagaaatagcaagttaaaa	Cloning Oligonucleotide
sgRNA_MRPL41	tatatatcttgtggaaaggacgaaacaccgagatccgggacgacgaactcgttttagagctagaaatagcaagttaaaa	Cloning Oligonucleotide
sgRNA_NDUFA6	tatatatcttgtggaaaggacgaaacaccgctaccgcgcctggtatcggggttttagagctagaaatagcaagttaaaa	Cloning Oligonucleotide
sgRNA_NDUFB4	tatatatcttgtggaaaggacgaaacaccgcactcacgatgagccctcgggttttagagctagaaatagcaagttaaaa	Cloning Oligonucleotide
sgRNA_Neg	tatatatcttgtggaaaggacgaaacaccgatcgtttccgcttaacggcggttttagagctagaaatagcaagttaaaa	Cloning Oligonucleotide
sgRNA_PELO	tatatatcttgtggaaaggacgaaacaccgagaatgagtatgtcaagatggttttagagctagaaatagcaagttaaaa	Cloning Oligonucleotide
sgRNA_PRDX6	tatatatcttgtggaaaggacgaaacaccggaaacggatgcggccgacgggttttagagctagaaatagcaagttaaaa	Cloning Oligonucleotide
sgRNA_PSTK	tatatatcttgtggaaaggacgaaacaccgatcatacgcgacaacaccgagttttagagctagaaatagcaagttaaaa	Cloning Oligonucleotide
sgRNA_SECISBP2	tatatatcttgtggaaaggacgaaacaccgcagttcaggaaagtccagtggttttagagctagaaatagcaagttaaaa	Cloning Oligonucleotide
sgRNA_TXNRD1	tatatatcttgtggaaaggacgaaacaccgataggatgctccaacaaccagttttagagctagaaatagcaagttaaaa	Cloning Oligonucleotide
sgRNA_UQCRC1	tatatatcttgtggaaaggacgaaacaccgatgtccatgggatgccaccggttttagagctagaaatagcaagttaaaa	Cloning Oligonucleotide
sgRNA_VARS	tatatatcttgtggaaaggacgaaacaccgccgcagcgaacgtaccactggttttagagctagaaatagcaagttaaaa	Cloning Oligonucleotide
qRT-PCR primers	Sequence (5' -> 3')
qPCR-OAZ1-f	ATGATCGGCTGAATGTAACAGAG
qPCR-OAZ1-r	CCAGTTAATGCGTTTGGCGTC
qPCR-GPX1-f	GGACTACACCCAGATGAACGAG
qPCR-GPX1-r	AGAATCTCTTCGTTCTTGGCG
qPCR-GPX4-f	GAAATGCCATCAAGTGGAACTTC
qPCR-GPX4-r	AGTGGGGCAGGTCCTTCTCT
qPCR-NQO1-f	TGGTGGAGTCGGACCTCTATG
qPCR-NQO1-r	CTGAAAGTTCGCAGGGTCCT
qPCR-SELENOF-f	GGAGTGATAAACCCAAACTGTTCAG
qPCR-SELENOF-r	CTCAGTTCTTCAGCAATGTTCCC
qPCR-SELENOH-f	GGAAGAGTTGAAGAAGTACCTGTCG
qPCR-SELENOH-r	CTAGAGGGTTGCCTCATAACTGAAC
HDR donor oligos	Sequence (5' -> 3')
HDR_EEF1G_internal_Strep_tag	AGTTTGCAGAGACCCAACCTAAAAAGGACACACCACGAAAAGAGAAGGGTTCACGGGAAggctccagctctgcttggagccatccacagttcgaaaaaggtggaggttctggcggtggatcaggtggaagtgcatggtctcaccctcagtttgagaaaggaggctccGAGAAGCAGAAGCCCCAGGCTGAGCGGAAGGAG
HDR_EEF1G_P59G	CCAAATTCTCCCATTCCCATATACCCCTGCAAATTACCATAGTAGGCAATGGCGTTGCTCTCAAACACACAGAATCCATCATCACCCTCAAAGGCGCCGACCTGGAGACAAAGCAGTGAAAAGATAAGGTAAAACACACAAAATTTCTTCCTAACCAATACCAGGAGCCAAACTGCTTTGAAAATACTTATATAAGGCTG
